# Computational Discovery of Core Protein–Targeted Therapeutics Against Ginger Wilt Pathogen *Ralstonia solanacearum*

**DOI:** 10.1101/2025.10.30.684991

**Authors:** Tianyue Zhang, Xiangyu Shen, Jiankang Tan, Jun Wang, Yiling Qin, Huansheng Cao, Nengfei Wang

## Abstract

Bacterial wilt caused by *Ralstonia solanacearum* poses a severe threat to ginger production worldwide, as no consistently effective control measures exist. Here, we present a comprehensive strategy integrating pangenome analysis, functional enrichment, molecular docking, and state-of-the-art protein structure prediction to identify antibacterial agents targeting this phytopathogen. By prioritizing core, evolutionarily conserved proteins in *R. solanacearum*, we utilized AutoDock Vina and the recently developed AlphaFold3 to assess the binding affinity and validate protein-ligand interactions of key candidates from commercially available antibacterial pesticides. In vitro antibacterial assays confirmed strong inhibitory effects for several compounds, notably streptomycin sulfate, phellodendrine chloride, chlorogenic acid, and allicin. Our results highlight the power of combining large-scale computational screening with experimental validation for accelerating the discovery of novel antibacterial agents against highly divergent, recalcitrant plant pathogens.

**Importance:** The indiscriminate use of broad-spectrum agrochemicals causes pollution and antimicrobial resistance. Our study proposes a targeted strategy against *Ralstonia solanacearum* by focusing on essential core proteins. This approach aims to develop specific agents that minimize harm to soil microbiota and reduce resistance selection. Our in silico framework aligns with green chemistry, offering a sustainable path for crop protection with a lower environmental footprint.
