## Supplementary Table S1 for "Computational Discovery of Core Protein–Targeted Therapeutics Against Ginger Wilt Pathogen *Ralstonia solanacearum*"

### Sheet: Sheet1
Supplementary Table S1. M9 medium composition.
Component	Amount per 1 L
Na₂HPO₄·7H₂O	6.8 g
KH₂PO₄	3.0 g
NaCl	0.5 g
NH₄Cl	1.0 g
Glucose	2 g (0.2% w/v)
MgSO₄·7H₂O	0.12 g (1 mM final)
CaCl₂·2H₂O	0.01 g (0.1 mM final)
Distilled water	1 L
