## Supplementary Table S3 for "Computational Discovery of Core Protein–Targeted Therapeutics Against Ginger Wilt Pathogen *Ralstonia solanacearum*"

### Sheet: Core gene
Gene Name
lrp_1
pyrF
tolR
tolQ_1
coaBC
livH_2
folE2
group_10788
rph
group_10808
nuoD
trpB
pstB
folD
tdiR
group_10919
cynR_2
rpoE
iscX
group_10963
metI
btuD_1
atpG
grxD
hemA
proB
group_12343
pilT_1
clpS
cysD_1
scpA
rng
group_12424
nuoH
group_12472
nusA
hflC
prfB_1
nth
group_12554
lrp_2
group_12627
cbbA
thiC
group_12724
ghrB_2
atpH_2
atpA
rep_1
infA_2
gmk
acpP_2
pyrB
rubA
rpsA
minE
hupB_2
nuoK
group_3741
iscS_1
dnaA
smtB_1
hfq
fur_1
nuoI
ilvH
leuA_1
ribF
etfB
tar_1
bpt
etfA
pyrE
trpG
purN
gpt
lepB_2
exoA
gatC
argB
dnaN
trpE
hemH
group_8152
group_8260
lpd
sucA_1
vgb_2
thyA
htpX_2
group_9147
mdoG
nrdB
corA_1
tgt
kdsB
group_9262
panC
dcd
prpC
ilvI
psd
acnA
gltA
typA
phoP
mog
group_9579
metK
ahcY
ccoN1
metQ_1
yurK
gcvT
group_10617
yccU
sdaA
group_10636
marR
hpd
tatB
group_10675
mraZ
hpt
adoK
prmA
tktA
queA
gpx1
group_10710
sumT
lptG
tamA
group_10765
pcaI
group_10774
rhlE_1
msbA
greB
group_10807
nqo2
leuD1
purU
bamD
group_10877
ycfH
group_10948
pdxJ
rnc
rsmI_2
group_10959
tyrB
thadh_1
orn
metQ_2
pheA
kynB
tolQ_3
ribD
uppP
apaH
pyrR
recA
group_11076
group_11087
metH_1
hbd
glmU
def1
gatA
group_11624
tctD_1
hupB_1
rsmI_1
group_12270
rplJ
rpsG
hisG
prfA
ccpA_1
ftsL
ddlB
tpx
group_12329
mtgA
gapA
dapB
group_12341
pntB_1
cobO_1
group_12353
recN
hrcA
argF
group_12368
plsY
devR
sir
pepA
tsaD
yhdE
hemF
group_12411
pxpA_1
group_12413
group_12425
leuC1
accD
group_12448
phoU
xynR_1
aat
phaB
ecfA2
tmk
surE
group_12549
rplS
ihfB
group_12630
yaeQ
yqjD
pal_1
ribBA
ribH
group_12649
group_12651
pgk
sucC
ptsH
argC
gltI_5
gtaB_1
metN
minD
tcyC
group_14230
group_14232
rplK
rplA
apaG
rsmH
group_14274
secF
group_14288
hutH
rsmB_1
ispH
group_14299
ilvD
yiaD
ilvC
nuoM
ompR_1
zapE
ugpB
gph
exbD_2
nusB
rmlA
rmlD
phoB_2
ilvE
hprK
glmS
group_14618
der
dps2
mraY
rplU
rpmA
pcp_1
group_16691
braC_2
ppa
zupT
group_16773
group_16776
nrdR
rfbB
group_16925
group_16952
hslV
atpH_1
decR_1
rpmG
rpmB
cysB
ftsY_1
eamA_1
minC
cntO_1
trpA
potH
rocF
tyrC
hutU
pcaR_2
nuoB
sdhB
group_4580
alkA
ygfF
ileS
group_4601
ugpC_2
rseB
dacB
leuE_2
gabR_2
fccB
group_5206
mneA
bkdB
bioA_1
xerC_1
metXS
yabJ_1
dmlR_2
group_5938
spoT
group_6038
group_6127
group_6173
rfaC_1
pdtaR
dapF
group_6359
ssb
icmF
group_7032
recQ
fadD_1
yhjE
serB1
hda
group_7100
group_7101
lpxK
group_7116
yqeY
group_7146
rdgB
mshA_2
group_7179
group_7183
group_7188
bolA
mltG
pgrR_1
coxS
glnL
group_7260
rpiA
lapB_2
yceF
group_7326
dmdC_2
pcm_2
hemL
ywlC
rcsC_4
ybhF
ygiD
fdhB1
group_7920
yfcA_1
tap_3
yigZ
dctA2_1
group_8074
epsE
group_8114
yceI_2
group_8130
group_8134
dgk
queG
pheC
group_8151
yojM
dxs
pknD
group_8182
tpiA
secG
ndhC
ybdL
group_8203
mcl1
group_8213
pbpG
ydcV
hflX
ribX
group_8320
hscA
group_8333
mmgC_1
yajR_2
group_8451
dasC
group_8744
fatA_1
hisZ
mltA
group_8838
bprV_2
group_9083
rlmJ
soj
atpD1
rspR_1
ped
ldhA
adh
group_9175
murE
ftsW
yceI_1
nit1
nadK
ppnP
yfcA_2
ascD
fdhD_1
tsaC1
group_9297
pcpR_2
polA
yhaJ
yhhW
group_9326
nqo3
mdh
sdhD
sdhA
ftsH_1
rnhA
carA_1
group_9382
group_9389
group_9393
tig
gno_2
group_9409
fnr_1
tal
bamB_1
cmpD_1
kdsA
acpS
fabG_3
fdx_1
rutE
group_9502
ubiG
tcdA
cpoB
ribE
group_9558
algC
yqgF
group_9563
lemA
group_9573
rfaF
lipA
thiG
fmt
cmpD_2
pncB2
yajC
qseB_2
phhB
alc
group_10635
group_10649
rpsD
mlaC
hisA
group_10668
hipO_1
group_10701
group_10713
nadE_1
xseB
group_10822
asd
group_10834
exbD_1
tolQ_2
pqqE
gsiD
rpsF
trpS
ftsB
parC
serC
ompA
group_11024
waaA
rmlC
ruvA
gltK
gdhA
rpoN_1
rapZ
nagL_2
gpmA
moeB
gshB
group_11084
group_11086
glpE_2
argP
phoA_2
group_11159
ggt_2
pagL
thadh_2
dauR
xylH
group_11379
atpB
group_11573
rcsB_1
rpsE
secY
ecfG
mlaE
yadG
hisI
group_12296
sspA
secA
pncC
lptE
rpsT
ndhJ
nuoL
ureB
yadH_2
greA
pstS_2
group_12482
fadA_1
rpsB
radA
ssuR
recR
cmk
mupP
fadA_2
group_12677
hpf
prs_1
pth
fdx_2
cmpB
glpE
group_12701
nreC_3
lptB_5
ahpC
feoB
hexR_1
baeR_2
epsL
prfC
slt
livH_1
hemE
rplL
rpmD
rplO
mlaD
cyoC_1
cspD
group_14330
rlmH
group_14382
rplT
group_14392
guaB
rbfA
ndk
yrdA
rssB_2
pyrC
kdsC
lptC
lptB_4
rplY
nrtA
rpoH
ctaB
grxC
bfr
uvrY_1
mmgC_2
kgtP_1
adc
wecC
katB
nusG
rplR
hisB
group_16651
ychF
glmM
group_16845
rpsP
cysM
coaD
group_16953
fdx4_1
group_16960
fur_2
group_17076
lon
rpsK
rpoA
lpxC
glnB_1
clpP
hupB_3
can_1
rpsU
ppsA
nsaD
icd
ttgI_1
group_3353
folK
group_3418
group_3489
dadA_1
gsiB_1
truB
glyQ
group_4531
xcpX
group_4562
mscS
tsaE
dmlR_5
group_4735
aer_1
rpoC
kup_2
group_5052
murF
group_5207
pxpB_1
gloB_1
sbp
menB_1
yjiA
mshA_3
group_5909
group_5945
lacC
xerD
pld
adiA
group_6142
group_6146
lepA
speE_1
trmD
rkpK
surA
group_6267
gpsA
group_6355
braC_3
pcp_3
bauA
perB
yabJ_2
group_6573
group_6847
hxcR
mlaF_1
ubiF
ccsA_2
accB_1
lutA_1
btuD_3
group_7109
thrB
pstC
ppx
rluD
yknY_1
lpxD
iscA
glnS
pepP
yhbO
livF_6
cysA_2
emrY_2
leuS
puuB_1
group_8072
petJ
group_8103
group_8107
group_8137
livF_2
ispA
nudC_1
cinA
yciO
eno
mltB
ydfG_1
recX
ubiH
group_8398
group_8399
queF
aes_2
uvrA_1
group_8422
gcvA_4
argS
btuF_2
group_8447
metF
group_8468
group_8475
ectD
eda
group_8546
bdhA_2
group_8572
coxN
degA
group_8675
cpdA_3
eamA_2
ghrA
glnQ_1
acyP
group_9146
gloC
group_9176
xcpT_1
rplF
adk
fldP
fbp_1
dppA_2
group_9366
group_9380
aceE
ispF
tctD_3
pyrH
icl
rimP
mngB
group_9466
nemR
pyrG
pgsA
cbiB
ywhB
queC
pyrC'
kdsD
puuE
group_9657
livH_5
group_9664
group_9677
glsA
dapH_2
cmpR
tcyB
mdtC_4
cbaB
aspS

### Sheet: Sheet2
Supplementary Table S3. Targeting protein identifiers.
Protein ID(Entry)
A0A068B4K9
A0A068B4L6
A0A068B6A0
A0A068B6C5
A0A068B6R2
A0A068B6T0
A0A068B6T5
A0A068B803
A0A068B809
A0A068BAQ5
A0A096VQ59
A0A096VQ60
A0A096VQ61
A0A096VQ63
A0A096VQ64
A0A096VQ65
A0A096VQ66
A0A096VQ67
A0A096VQ68
A0A096VQ72
A0A096VQA7
A0A096VQB0
A0A096VQB1
A0A096VQB2
A0A096VQB4
A0A096VQB5
A0A096VQB6
A0A096VQB8
A0A096VQC2
A0A096VQD2
A0A096VQD4
A0A096VQD5
A0A096VQD6
A0A096VQD7
A0A096VQD9
A0A096VQE1
A0A096VQE4
A0A096VQE9
A0A0C5DGS9
A0A0D5Z576
A0A0D5Z582
A0A0D5Z5P8
A0A0D5Z5Q6
A0A0D5Z681
A0A0D5Z6E0
A0A0D5Z6E5
A0A0D5Z6M5
A0A0D5Z6N1
A0A0K1ZFY5
A0A0K1ZFZ9
A0A0K1ZG04
A0A0K1ZG15
A0A0K1ZG22
A0A0K1ZG40
A0A0K1ZG91
A0A0K1ZG98
A0A0K1ZGJ6
A0A0K1ZGK0
A0A0K1ZGP3
A0A0K1ZGR7
A0A0K1ZGV0
A0A0K1ZH21
A0A0K1ZH24
A0A0K1ZH30
A0A0K1ZH38
A0A0K1ZH46
A0A0K1ZH55
A0A0K1ZH61
A0A0K1ZH70
A0A0K1ZH72
A0A0K1ZH76
A0A0K1ZH99
A0A0K1ZHA0
A0A0K1ZHA3
A0A0K1ZHB0
A0A0K1ZHB2
A0A0K1ZHB5
A0A0K1ZHB6
A0A0K1ZHB9
A0A0K1ZHC1
A0A0K1ZHC6
A0A0K1ZHD4
A0A0K1ZHD8
A0A0K1ZHE5
A0A0K1ZHG0
A0A0K1ZHG2
A0A0K1ZHG3
A0A0K1ZHI5
A0A0K1ZHJ9
A0A0K1ZHK1
A0A0K1ZHK3
A0A0K1ZHL5
A0A0K1ZHM9
A0A0K1ZHN0
A0A0K1ZHQ0
A0A0K1ZHQ3
A0A0K1ZHQ5
A0A0K1ZHQ9
A0A0K1ZHR4
A0A0K1ZHR9
A0A0K1ZHS0
A0A0K1ZHT2
A0A0K1ZHT3
A0A0K1ZHT7
A0A0K1ZHU0
A0A0K1ZHU7
A0A0K1ZHX2
A0A0K1ZHX7
A0A0K1ZHX9
A0A0K1ZHZ5
A0A0K1ZI05
A0A0K1ZI08
A0A0K1ZI16
A0A0K1ZI29
A0A0K1ZI39
A0A0K1ZI68
A0A0K1ZI72
A0A0K1ZI82
A0A0K1ZI86
A0A0K1ZID7
A0A0K1ZIE5
A0A0K1ZIF1
A0A0K1ZIG5
A0A0K1ZIG9
A0A0K1ZIH1
A0A0K1ZII3
A0A0K1ZIJ5
A0A0K1ZIJ6
A0A0K1ZIL2
A0A0K1ZIL3
A0A0K1ZIM7
A0A0K1ZIP0
A0A0K1ZIS7
A0A0K1ZIW0
A0A0K1ZIZ2
A0A0K1ZJ10
A0A0K1ZJ16
A0A0K1ZJ35
A0A0K1ZJ55
A0A0K1ZJ59
A0A0K1ZJ64
A0A0K1ZJ65
A0A0K1ZJ73
A0A0K1ZJ84
A0A0K1ZJB8
A0A0K1ZJC0
A0A0K1ZJE5
A0A0K1ZJP9
A0A0K1ZJQ5
A0A0K1ZJQ9
A0A0K1ZJR1
A0A0K1ZJR8
A0A0K1ZJT3
A0A0K1ZJT8
A0A0K1ZJX1
A0A0K1ZK09
A0A0K1ZK26
A0A0K1ZK28
A0A0K1ZK74
A0A0K1ZK84
A0A0K1ZK94
A0A0K1ZKA1
A0A0K1ZKA5
A0A0K1ZKB2
A0A0K1ZKB5
A0A0K1ZKB9
A0A0K1ZKD3
A0A0K1ZKD7
A0A0K1ZKE3
A0A0K1ZKI5
A0A0K1ZKM2
A0A0K1ZKN3
A0A0K1ZKN9
A0A0K1ZKP3
A0A0K1ZKP5
A0A0K1ZKS9
A0A0K1ZKT4
A0A0K1ZKW3
A0A0K1ZKX5
A0A0K1ZKY1
A0A0K1ZKZ2
A0A0K1ZKZ7
A0A0K1ZL33
A0A0K1ZL35
A0A0K1ZL37
A0A0K1ZL47
A0A0K1ZL49
A0A0K1ZL61
A0A0K1ZL83
A0A0K1ZL95
A0A0K1ZLA6
A0A0K1ZLB6
A0A0K1ZLC7
A0A0K1ZLD5
A0A0K1ZLH5
A0A0K1ZLH9
A0A0K1ZLK5
A0A0K1ZLK7
A0A0K1ZLK9
A0A0K1ZLL1
A0A0K1ZLR7
A0A0K1ZLS6
A0A0K1ZLU9
A0A0K1ZLV5
A0A0K1ZLV6
A0A0K1ZLX7
A0A0K1ZLZ3
A0A0K1ZLZ7
A0A0K1ZM07
A0A0K1ZM13
A0A0K1ZM16
A0A0K1ZM20
A0A0K1ZM28
A0A0K1ZM32
A0A0K1ZM36
A0A0K1ZM37
A0A0K1ZM42
A0A0K1ZM72
A0A0K1ZMB5
A0A0K1ZMD1
A0A0K1ZME2
A0A0K1ZMG6
A0A0K1ZMG7
A0A0K1ZMH4
A0A0K1ZMJ2
A0A0K1ZMM2
A0A0K1ZMP1
A0A0K1ZMR1
A0A0K1ZMS7
A0A0K1ZMT1
A0A0K1ZMT4
A0A0K1ZMT8
A0A0K1ZMT9
A0A0K1ZMU3
A0A0K1ZMU7
A0A0K1ZMV0
A0A0K1ZMV8
A0A0K1ZMW9
A0A0K1ZMX1
A0A0K1ZMX3
A0A0K1ZMY7
A0A0K1ZN10
A0A0K1ZN18
A0A0K1ZN23
A0A0K1ZN36
A0A0K1ZN56
A0A0K1ZN60
A0A0K1ZN65
A0A0K1ZN71
A0A0K1ZN77
A0A0K1ZN86
A0A0K1ZN89
A0A0K1ZN93
A0A0K1ZN96
A0A0K1ZN97
A0A0K1ZNB0
A0A0K1ZNB5
A0A0K1ZNE3
A0A0K1ZNF1
A0A0K1ZNG4
A0A0K1ZNG8
A0A0K1ZNH9
A0A0K1ZNI1
A0A0K1ZNI5
A0A0K1ZNJ0
A0A0K1ZNJ6
A0A0K1ZNK2
A0A0K1ZNM6
A0A0K1ZNN0
A0A0K1ZNN2
A0A0K1ZNN4
A0A0K1ZNP5
A0A0K1ZNQ0
A0A0K1ZNQ6
A0A0K1ZNR0
A0A0K1ZNR2
A0A0K1ZNU9
A0A0K1ZNV2
A0A0K1ZNX0
A0A0K1ZNX3
A0A0K1ZNY2
A0A0K1ZNZ1
A0A0K1ZP17
A0A0K1ZP25
A0A0K1ZP34
A0A0K1ZP36
A0A0K1ZP72
A0A0K1ZP76
A0A0K1ZP87
A0A0K1ZP96
A0A0K1ZPA0
A0A0K1ZPB2
A0A0K1ZPB8
A0A0K1ZPC3
A0A0K1ZPC4
A0A0K1ZPC6
A0A0K1ZPC7
A0A0K1ZPD6
A0A0K1ZPD7
A0A0K1ZPE3
A0A0K1ZPG7
A0A0K1ZPH8
A0A0K1ZPL2
A0A0K1ZPP6
A0A0K1ZPQ7
A0A0K1ZPT5
A0A0K1ZPY2
A0A0K1ZPZ4
A0A0K1ZQ26
A0A0K1ZQ36
A0A0K1ZQD8
A0A0K1ZRG8
A0A0K1ZS51
A0A0K1ZSG8
A0A0K1ZST2
A0A0K1ZTC6
A0A0K1ZTF2
A0A0K1ZTL9
A0A0K1ZU28
A0A0K1ZU45
A0A0S4TLI3
A0A0S4TLI6
A0A0S4TLJ1
A0A0S4TLJ5
A0A0S4TLR5
A0A0S4TLV1
A0A0S4TLW3
A0A0S4TLX1
A0A0S4TLZ6
A0A0S4TM08
A0A0S4TM11
A0A0S4TM60
A0A0S4TM84
A0A0S4TMA0
A0A0S4TMA4
A0A0S4TMC7
A0A0S4TMD5
A0A0S4TME3
A0A0S4TMF4
A0A0S4TMJ9
A0A0S4TMK2
A0A0S4TML0
A0A0S4TML6
A0A0S4TML8
A0A0S4TMP4
A0A0S4TMQ2
A0A0S4TMS6
A0A0S4TMW1
A0A0S4TMW8
A0A0S4TMX0
A0A0S4TMX5
A0A0S4TMX9
A0A0S4TMZ2
A0A0S4TN10
A0A0S4TN14
A0A0S4TN17
A0A0S4TN19
A0A0S4TN52
A0A0S4TN53
A0A0S4TN57
A0A0S4TN88
A0A0S4TN91
A0A0S4TNB7
A0A0S4TNC6
A0A0S4TNC7
A0A0S4TND0
A0A0S4TND6
A0A0S4TND7
A0A0S4TNE7
A0A0S4TNF9
A0A0S4TNK1
A0A0S4TNL3
A0A0S4TNM2
A0A0S4TNN1
A0A0S4TNN6
A0A0S4TNN7
A0A0S4TNR8
A0A0S4TNT5
A0A0S4TNU2
A0A0S4TNV5
A0A0S4TNV8
A0A0S4TNW1
A0A0S4TNW3
A0A0S4TNY7
A0A0S4TNZ6
A0A0S4TP01
A0A0S4TP05
A0A0S4TP18
A0A0S4TP62
A0A0S4TPJ1
A0A0S4TPK5
A0A0S4TQ11
A0A0S4TQ14
A0A0S4TQ33
A0A0S4TQ35
A0A0S4TQ39
A0A0S4TQ72
A0A0S4TQ96
A0A0S4TQA3
A0A0S4TQA9
A0A0S4TQB3
A0A0S4TQC3
A0A0S4TQD7
A0A0S4TQF3
A0A0S4TQG5
A0A0S4TQH5
A0A0S4TQH6
A0A0S4TQI0
A0A0S4TQI7
A0A0S4TQJ3
A0A0S4TQK1
A0A0S4TQK4
A0A0S4TQK7
A0A0S4TQM5
A0A0S4TQN9
A0A0S4TQS4
A0A0S4TQS8
A0A0S4TQT4
A0A0S4TQT9
A0A0S4TQV1
A0A0S4TQW7
A0A0S4TQX5
A0A0S4TQY2
A0A0S4TQY3
A0A0S4TQY8
A0A0S4TQZ2
A0A0S4TR07
A0A0S4TR20
A0A0S4TR32
A0A0S4TR40
A0A0S4TR45
A0A0S4TR57
A0A0S4TR61
A0A0S4TR65
A0A0S4TR66
A0A0S4TR82
A0A0S4TR85
A0A0S4TR86
A0A0S4TRD4
A0A0S4TRD5
A0A0S4TRG7
A0A0S4TRH8
A0A0S4TRI2
A0A0S4TRS1
A0A0S4TRS4
A0A0S4TRW1
A0A0S4TRX1
A0A0S4TRX3
A0A0S4TRX8
A0A0S4TRY8
A0A0S4TRZ0
A0A0S4TRZ3
A0A0S4TRZ7
A0A0S4TS14
A0A0S4TS28
A0A0S4TS48
A0A0S4TS50
A0A0S4TSD3
A0A0S4TSE3
A0A0S4TSG9
A0A0S4TSH1
A0A0S4TSI3
A0A0S4TSJ8
A0A0S4TSK7
A0A0S4TSL0
A0A0S4TSL8
A0A0S4TSM5
A0A0S4TSP0
A0A0S4TSQ1
A0A0S4TSQ2
A0A0S4TSR0
A0A0S4TSR8
A0A0S4TSS0
A0A0S4TSS3
A0A0S4TSS9
A0A0S4TSV8
A0A0S4TSW1
A0A0S4TSW8
A0A0S4TSX8
A0A0S4TSY0
A0A0S4TT00
A0A0S4TT20
A0A0S4TT47
A0A0S4TT53
A0A0S4TT59
A0A0S4TT69
A0A0S4TTK6
A0A0S4TTM7
A0A0S4TTN7
A0A0S4TTR0
A0A0S4TTW3
A0A0S4TTW5
A0A0S4TTZ7
A0A0S4TU20
A0A0S4TU40
A0A0S4TU41
A0A0S4TU78
A0A0S4TUB3
A0A0S4TUD0
A0A0S4TUD4
A0A0S4TUD5
A0A0S4TUD7
A0A0S4TUE5
A0A0S4TUG3
A0A0S4TUG5
A0A0S4TUI2
A0A0S4TUJ1
A0A0S4TUK4
A0A0S4TUN4
A0A0S4TUP4
A0A0S4TUP6
A0A0S4TUS3
A0A0S4TUU4
A0A0S4TUV6
A0A0S4TUW5
A0A0S4TV33
A0A0S4TV35
A0A0S4TV99
A0A0S4TVD6
A0A0S4TVD8
A0A0S4TVE1
A0A0S4TVF8
A0A0S4TVH4
A0A0S4TVH5
A0A0S4TVI0
A0A0S4TVI4
A0A0S4TVJ8
A0A0S4TVK3
A0A0S4TVK9
A0A0S4TVM1
A0A0S4TVN1
A0A0S4TVN2
A0A0S4TVP9
A0A0S4TVR4
A0A0S4TVU2
A0A0S4TVU8
A0A0S4TVU9
A0A0S4TVV3
A0A0S4TVW7
A0A0S4TVW9
A0A0S4TVX3
A0A0S4TVY3
A0A0S4TW15
A0A0S4TW27
A0A0S4TW34
A0A0S4TW40
A0A0S4TW49
A0A0S4TW50
A0A0S4TW60
A0A0S4TW65
A0A0S4TW73
A0A0S4TW84
A0A0S4TWA5
A0A0S4TWB6
A0A0S4TWE3
A0A0S4TWL9
A0A0S4TWM5
A0A0S4TWP4
A0A0S4TWS0
A0A0S4TWU8
A0A0S4TWV2
A0A0S4TWX1
A0A0S4TWX2
A0A0S4TWY9
A0A0S4TX20
A0A0S4TX51
A0A0S4TX61
A0A0S4TX71
A0A0S4TX80
A0A0S4TXA0
A0A0S4TXD3
A0A0S4TXH1
A0A0S4TXH3
A0A0S4TXH7
A0A0S4TXJ0
A0A0S4TXL0
A0A0S4TXL2
A0A0S4TXN0
A0A0S4TXN3
A0A0S4TXN9
A0A0S4TXP9
A0A0S4TXS9
A0A0S4TXV2
A0A0S4TXV5
A0A0S4TXW6
A0A0S4TXX6
A0A0S4TY61
A0A0S4TY62
A0A0S4TY63
A0A0S4TY74
A0A0S4TY75
A0A0S4TYA7
A0A0S4TYD3
A0A0S4TYK0
A0A0S4TYL4
A0A0S4TYM2
A0A0S4TYM6
A0A0S4TYN6
A0A0S4TYP2
A0A0S4TYQ6
A0A0S4TYS6
A0A0S4TYU2
A0A0S4TYV0
A0A0S4TYV3
A0A0S4TYY3
A0A0S4TZ06
A0A0S4TZ08
A0A0S4TZ18
A0A0S4TZ24
A0A0S4TZ41
A0A0S4TZ64
A0A0S4TZ69
A0A0S4TZ80
A0A0S4TZ91
A0A0S4TZ95
A0A0S4TZA8
A0A0S4TZB4
A0A0S4TZC3
A0A0S4TZE5
A0A0S4TZE9
A0A0S4TZF0
A0A0S4TZF2
A0A0S4TZF5
A0A0S4TZI5
A0A0S4TZK2
A0A0S4TZN7
A0A0S4TZP2
A0A0S4TZP7
A0A0S4TZQ3
A0A0S4TZQ6
A0A0S4TZR1
A0A0S4TZR9
A0A0S4TZS6
A0A0S4TZT9
A0A0S4TZU8
A0A0S4TZV8
A0A0S4TZX4
A0A0S4U055
A0A0S4U057
A0A0S4U078
A0A0S4U0B8
A0A0S4U0C8
A0A0S4U0F3
A0A0S4U0F6
A0A0S4U0G3
A0A0S4U0H3
A0A0S4U0I4
A0A0S4U0P0
A0A0S4U0P7
A0A0S4U125
A0A0S4U190
A0A0S4U1N7
A0A0S4U1N9
A0A0S4U1Q1
A0A0S4U1W6
A0A0S4U250
A0A0S4U274
A0A0S4U2C3
A0A0S4U2D0
A0A0S4U2D5
A0A0S4U2D8
A0A0S4U2E8
A0A0S4U2F7
A0A0S4U2Y2
A0A0S4U316
A0A0S4U3A4
A0A0S4U3C6
A0A0S4U3E0
A0A0S4U3G7
A0A0S4U3M5
A0A0S4U3P6
A0A0S4U3R0
A0A0S4U3S7
A0A0S4U470
A0A0S4U473
A0A0S4U492
A0A0S4U4F3
A0A0S4U4H2
A0A0S4U4H9
A0A0S4U4S3
A0A0S4U5R9
A0A0S4U629
A0A0S4U651
A0A0S4U672
A0A0S4U6C6
A0A0S4U6D5
A0A0S4U6F8
A0A0S4U6K8
A0A0S4U6N1
A0A0S4U6N5
A0A0S4U6R3
A0A0S4U6V2
A0A0S4U745
A0A0S4U793
A0A0S4U7C7
A0A0S4U7N1
A0A0S4U7R2
A0A0S4U7S0
A0A0S4U8J4
A0A0S4U8K0
A0A0S4U8L9
A0A0S4U8M5
A0A0S4U8Y8
A0A0S4U916
A0A0S4U952
A0A0S4U955
A0A0S4U9C4
A0A0S4U9J4
A0A0S4U9L0
A0A0S4UA67
A0A0S4UAF6
A0A0S4UAV0
A0A0S4UAW5
A0A0S4UAX4
A0A0S4UB12
A0A0S4UB25
A0A0S4UBB5
A0A0S4UBE2
A0A0S4UBJ0
A0A0S4UC04
A0A0S4UC17
A0A0S4UC19
A0A0S4UCB9
A0A0S4UCC9
A0A0S4UCF1
A0A0S4UCI5
A0A0S4UCK7
A0A0S4UD30
A0A0S4UDD7
A0A0S4UDF0
A0A0S4UDH0
A0A0S4UDX7
A0A0S4UE53
A0A0S4UEW4
A0A0S4UEX3
A0A0S4UFG0
A0A0S4UFL6
A0A0S4UFZ5
A0A0S4UG19
A0A0S4UG21
A0A0S4UG34
A0A0S4UG76
A0A0S4UH20
A0A0S4UH22
A0A0S4UH31
A0A0S4UH33
A0A0S4UHH4
A0A0S4UHJ8
A0A0S4UHQ4
A0A0S4UIA6
A0A0S4UIV1
A0A0S4UIW6
A0A0S4UIW9
A0A0S4UJ42
A0A0S4UK17
A0A0S4UK51
A0A0S4UK84
A0A0S4UL37
A0A0S4ULE3
A0A0S4ULP4
A0A0S4ULT8
A0A0S4ULY2
A0A0S4ULZ3
A0A0S4UM90
A0A0S4UMG1
A0A0S4UML6
A0A0S4UMR7
A0A0S4UMU8
A0A0S4UMV1
A0A0S4UN12
A0A0S4UN40
A0A0S4UN59
A0A0S4UNA5
A0A0S4UND0
A0A0S4UNR5
A0A0S4UP71
A0A0S4UPB2
A0A0S4UPN6
A0A0S4UQ18
A0A0S4UQ59
A0A0S4UQA2
A0A0S4UQL1
A0A0S4UQZ2
A0A0S4US65
A0A0S4USM6
A0A0S4UTU3
A0A0S4UUX3
A0A0S4UX33
A0A0S4UX92
A0A0S4UXA9
A0A0S4UXC9
A0A0S4UXP3
A0A0S4UXV7
A0A0S4UXY4
A0A0S4UYA9
A0A0S4UZQ2
A0A0S4UZX6
A0A0S4V026
A0A0S4V068
A0A0S4V092
A0A0S4V0M9
A0A0S4V0P0
A0A0S4V0Q5
A0A0S4V0R0
A0A0S4V0T3
A0A0S4V0W6
A0A0S4V144
A0A0S4V152
A0A0S4V1Y6
A0A0S4V248
A0A0S4V256
A0A0S4V266
A0A0S4V2S9
A0A0S4V334
A0A0S4V3F4
A0A0S4V3I7
A0A0S4V3P5
A0A0S4V3P9
A0A0S4V3U6
A0A0S4V4M7
A0A0S4V4Q1
A0A0S4V4Q4
A0A0S4V4R4
A0A0S4V4S8
A0A0S4V4W8
A0A0S4V599
A0A0S4V5B5
A0A0S4V5S1
A0A0S4V5S2
A0A0S4V5W7
A0A0S4V647
A0A0S4V6E1
A0A0S4V6V1
A0A0S4V721
A0A0S4V738
A0A0S4V7F5
A0A0S4V7H1
A0A0S4V7Z3
A0A0S4V7Z4
A0A0S4V838
A0A0S4V858
A0A0S4V8A6
A0A0S4V8G2
A0A0S4V8U2
A0A0S4V8Y6
A0A0S4V970
A0A0S4V9B5
A0A0S4V9H2
A0A0S4V9J8
A0A0S4VAM0
A0A0S4VAP8
A0A0S4VB56
A0A0S4VCL5
A0A0S4VCN2
A0A0S4VD29
A0A0S4VDU8
A0A0S4VE67
A0A0S4VEW9
A0A0S4VF47
A0A0S4VFP7
A0A0S4VFS0
A0A0S4VFX4
A0A0S4VG86
A0A0S4VGL4
A0A0S4VGX1
A0A0S4VH48
A0A0S4VH62
A0A0S4VHG5
A0A0S4VID4
A0A0S4VID8
A0A0S4VIH4
A0A0S4VII6
A0A0S4VIT2
A0A0S4VJW4
A0A0S4VK28
A0A0S4VK96
A0A0S4VKA1
A0A0S4VKM9
A0A0S4VKN7
A0A0S4VLE5
A0A0S4VLX7
A0A0S4VM85
A0A0S4VMC4
A0A0S4VMZ0
A0A0S4VMZ2
A0A0S4VNG1
A0A0S4VNK2
A0A0S4VNL4
A0A0S4VNM3
A0A0S4VNP3
A0A0S4VNZ3
A0A0S4VP83
A0A0S4VPD9
A0A0S4VPH3
A0A0S4VQB5
A0A0S4VQC0
A0A0S4VQE7
A0A0S4VRX4
A0A0S4VS22
A0A0S4VSG9
A0A0S4VSM2
A0A0S4VUG3
A0A0S4VUK5
A0A0S4VUK7
A0A0S4VV58
A0A0S4VVD6
A0A0S4VVD7
A0A0S4VVP6
A0A0S4VVS1
A0A0S4VW15
A0A0S4VWC7
A0A0S4VWR9
A0A0S4VXB0
A0A0S4VXE3
A0A0S4VXH9
A0A0S4VXM4
A0A0S4VXX3
A0A0S4VYD2
A0A0S4VYX2
A0A0S4VZV7
A0A0S4W0G4
A0A0S4W0N0
A0A0S4W0T4
A0A0S4W0W4
A0A0S4W0W9
A0A0S4W1A4
A0A0S4W1B9
A0A0S4W215
A0A0S4W220
A0A0S4W234
A0A0S4W288
A0A0S4W4F2
A0A0S4W5H6
A0A0S4W6I5
A0A0S4W6J7
A0A0S4W8W1
A0A0S4W8Y7
A0A0S4W914
A0A0S4W923
A0A0S4W971
A0A0S4W9B4
A0A0S4W9D4
A0A0S4W9F0
A0A0S4W9U9
A0A0S4W9Y4
A0A0S4W9Y5
A0A0S4WA25
A0A0S4WA27
A0A0S4WA68
A0A0S4WA80
A0A0S4WA87
A0A0S4WAC0
A0A0S4WAD5
A0A0S4WAE0
A0A0S4WAI3
A0A0S4WAJ2
A0A0S4WAV1
A0A0S4WBC3
A0A0S4WBF6
A0A0S4WBS9
A0A0S4WBU9
A0A0S4WC19
A0A0S4WCA7
A0A0S4WCI8
A0A0S4WCQ8
A0A0S4WCR7
A0A0S4WCT6
A0A0S4WCU0
A0A0S4WCU1
A0A0S4WCZ4
A0A0S4WD52
A0A0S4WDE6
A0A0S4WDL5
A0A0S4WDN6
A0A0S4WDS3
A0A0S4WDW3
A0A0S4WE17
A0A0S4WE76
A0A0S4WEL1
A0A0S4WEL8
A0A0S4WEU9
A0A0S4WF48
A0A0S4WF73
A0A0S4WFM4
A0A0S4WFQ7
A0A0S4WFW5
A0A0S4WFY6
A0A0S4WG39
A0A0S4WG92
A0A0S4WG98
A0A0S4WGA7
A0A0S4WGD1
A0A0S4WGY2
A0A0S4WH02
A0A0S4WHE3
A0A0S4WHZ8
A0A0S4WI43
A0A0S4WI56
A0A0S4WI84
A0A0S4WIH6
A0A0S4WIN5
A0A0S4WIV2
A0A0S4WIV8
A0A0S4WIW7
A0A0S4WIX1
A0A0S4WJ45
A0A0S4WJE6
A0A0S4WJM6
A0A0S4WJP8
A0A0S4WK24
A0A0S4WKN8
A0A0S4WKS6
A0A0S4WKZ8
A0A0S4WL29
A0A0S4WL49
A0A0S4WLC2
A0A0S4WLK2
A0A0S4WLL6
A0A0S4WLN0
A0A0S4WLR3
A0A0S4WLR8
A0A0S4WM13
A0A0S4WMI2
A0A0S4WMN2
A0A0S4WMS1
A0A0S4WN41
A0A0S4WN62
A0A0S4WNI6
A0A0S4WNN8
A0A0S4WNX2
A0A0S4WP11
A0A0S4WP30
A0A0S4WP34
A0A0S4WPJ7
A0A0S4WPX0
A0A0S4WQ36
A0A0S4WQ37
A0A0S4WQ69
A0A0S4WQ96
A0A0S4WQG6
A0A0S4WR11
A0A0S4WR65
A0A0S4WR73
A0A0S4WR77
A0A0S4WR99
A0A0S4WRB1
A0A0S4WRF0
A0A0S4WRH0
A0A0S4WRJ3
A0A0S4WRK5
A0A0S4WRM8
A0A0S4WRQ9
A0A0S4WRV2
A0A0S4WRV6
A0A0S4WS23
A0A0S4WS66
A0A0S4WS92
A0A0S4WSB8
A0A0S4WSD4
A0A0S4WSF8
A0A0S4WSK4
A0A0S4WSM4
A0A0S4WT36
A0A0S4WT73
A0A0S4WT74
A0A0S4WT91
A0A0S4WT97
A0A0S4WTB9
A0A0S4WTR9
A0A0S4WTS2
A0A0S4WTY8
A0A0S4WU01
A0A0S4WU48
A0A0S4WU74
A0A0S4WUB4
A0A0S4WUN3
A0A0S4WUS2
A0A0S4WUV6
A0A0S4WV96
A0A0S4WVA6
A0A0S4WVC1
A0A0S4WVG7
A0A0S4WVI8
A0A0S4WVN1
A0A0S4WVY0
A0A0S4WVY8
A0A0S4WW90
A0A0S4WWI5
A0A0S4WWR3
A0A0S4WWW1
A0A0S4WXA5
A0A0S4WXL6
A0A0S4WYD1
A0A0S4WYY7
A0A0S4WZ12
A0A0S4WZ76
A0A0S4WZB5
A0A0S4WZJ9
A0A0S4X001
A0A0S4X0G5
A0A0S4X0Q7
A0A0S4X1A4
A0A0S4X1A5
A0A0S4X1F2
A0A0S4X1K3
A0A0S4X2B0
A0A0S4X2G2
A0A0S4X2H2
A0A0S4X2I2
A0A0S4X2J1
A0A0S4X2N2
A0A0S4X2N3
A0A0S4X315
A0A0S4X363
A0A0S4X436
A0A0S4X4T0
A0A0S4X4W7
A0A0S4X4Y6
A0A0S4X509
A0A0S4X566
A0A0S4X5D9
A0A0S4X5E9
A0A0S4X6B0
A0A0S4X6D1
A0A0S4X6Q4
A0A0S4X6V9
A0A0S4X735
A0A0S4X973
A0A0S4X9M5
A0A0S4XAT3
A0A0S4XBD6
A0A0S4XBI6
A0A0S4XC54
A0A0S4XCS0
A0A0S4XCU3
A0A0S4XG40
A0A0S4XGR7
A0A0S4XGU6
A0A0S4XI23
A0A0S4XIA8
A0A0S4XJD1
A0A0X9S0F4
A0A0X9UEH3
A0A0X9UJ12
A0A0X9UMZ3
A0A0X9V687
A0A109PNP6
A0A109PUJ0
A0A125QYH4
A0A145ZFR9
A0A145ZI11
A0A145ZIK5
A0A145ZIR0
A0A145ZJ55
A0A145ZJB7
A0A145ZJH2
A0A145ZJT1
A0A145ZKP9
A0A145ZLF9
A0A161I6R9
A0A177RLT5
A0A177RM94
A0A177RNJ9
A0A177RPP4
A0A177RRI5
A0A177RS84
A0A177RTB1
A0A177RTK6
A0A1C0UKK5
A0A1X9Y5W1
A0A1X9Y5Y5
A0A1X9Y5Y6
A0A1X9Y5Z6
A0A1X9Y670
A0A1X9Y681
A0A1X9Y6N3
A0A1X9Y6Q4
A0A1X9Y6R6
A0A1X9Y6X4
A0A1X9Y760
A0A3G2JTA1
A0A410HGH3
A0A5C1KBL3
A0A6M4RUC1
A0A6M4RUD5
A0A6M4RUE3
A0A6M4RUE8
A0A6M4RUG2
A0A6M4RUG4
A0A6M4RUH2
A0A6M4RUH7
A0A6M4RUH8
A0A6M4RUH9
A0A6M4RUI9
A0A6M4RUM1
A0A6M4RUN1
A0A6M4RUN2
A0A6M4RUN3
A0A6M4RUP0
A0A6M4RUP1
A0A6M4RUP2
A0A6M4RUQ0
A0A6M4RUQ4
A0A6M4RUQ6
A0A6M4RUR2
A0A6M4RUR6
A0A6M4RUS2
A0A6M4RUT3
A0A6M4RUT8
A0A6M4RUV0
A0A6M4RUW9
A0A6M4RUY6
A0A6M4RUZ3
A0A6M4RUZ4
A0A6M4RV20
A0A6M4RV24
A0A6M4RV32
A0A6M4RV34
A0A6M4RV40
A0A6M4RV59
A0A6M4RV63
A0A6M4RV70
A0A6M4RV72
A0A6M4RV75
A0A6M4RV79
A0A6M4RV83
A0A6M4RV86
A0A6M4RV89
A0A6M4RV95
A0A6M4RVA1
A0A6M4RVB4
A0A6M4RVC3
A0A6M4RVD1
A0A6M4RVD2
A0A6M4RVF1
A0A6M4RVI7
A0A6M4RVJ4
A0A6M4RVJ8
A0A6M4RVK9
A0A6M4RVM3
A0A6M4RVQ3
A0A6M4RVU4
A0A6M4RVV1
A0A6M4RW04
A0A6M4RW66
A0A6M4RW77
A0A6M4RW86
A0A6M4RW97
A0A6M4RWA7
A0A6M4RWB8
A0A6M4RWC8
A0A6M4RWK1
A0A6M4RY62
A0A6M4RY75
A0A6M4RYA4
A0A6M4RYB1
A0A6M4RYE3
A0A6M4RYF3
A0A6M4RYF7
A0A6M4RYG5
A0A6M4RYM3
A0A6M4S1E1
A0A6M4S1H6
A0A6M4S1J9
A0A6M4S1L3
A0A6M4S1R3
A0A6M4S1S2
A0A6M4S1T4
A0A6M4S1U2
A0A6M4S1V6
A0A6M4S243
A0A6M5KAQ9
A0A7X0PYS5
A0A7X0Q405
A0A7X0UL00
A0A809DY46
A0A809E0X2
A0A8A6NK78
A0A8A6NLQ2
A8C9R0
B5SD11
C4TPT2
C4TPT7
C4TPW0
C4TPX2
C4TPX3
C4TPZ9
C4TQ01
C4TQ05
C4TQ09
C4TQ28
F6JYJ8
F6K0C2
F8R1Q8
F8R1R5
G1BJZ3
G1BJZ6
G1BJZ7
G1BJZ8
G1BK00
G1BK01
G3FCN2
G3FCN5
G3FCN6
G3FCN7
G3FCN9
G3FCP0
G8GT10
G8GT12
G8GT15
G8GT17
G8GT18
G8GT20
G8GT22
G8GT23
G8GT24
G8GT25
G8GT26
G8GT27
G8GT28
G8GT29
G8GT30
G8GT31
G8GT32
G8GT33
G8GT34
G8GT35
G8GT37
G8GT38
G8GT40
G8GT41
G8GT42
G8GT43
G8GT44
G8GT45
G8GT46
G8GW82
G8GW83
G8GW84
G8GW85
G8GW86
G8GW87
G8GW88
G8GW89
G8GW90
G8GW91
G8GW92
G8GW94
G8GW95
G8GW97
G8GW99
G8H3H0
G8H3H1
G8H3H2
G8H3H3
G8H3H4
G8H3H5
G8H3H7
G8H3H8
G8H3H9
G8H3I0
G8H3I1
G8H3I3
G8H3I5
G8H3I6
G8H3I8
G8HMX2
G8HMX3
G8HMX4
G8HMX5
G8HMX6
G8HMX7
G8HMX8
G8HMY0
G8HMY1
G8HMY3
G8HMY4
G8HMY5
G8HMY6
G8JE60
G8JE61
G8JE62
G8JE63
G8JE64
G8JE65
G8JE66
G8JE67
G8JE68
G8JE69
G8JE70
G8JE71
G8JE72
G8JE73
G8JE74
G8JE75
G8JE76
G8JE77
G8JE78
G9CMJ7
G9CMK5
G9CML4
G9CML5
G9CML9
G9CMM3
G9CMM6
G9CMM7
G9CMN1
G9CMP5
G9CMP9
G9CMQ1
G9CMQ5
G9CMQ8
G9CMR0
G9CMS6
G9CN51
G9CN53
G9CN55
G9CN58
G9CN65
G9CN68
G9CN73
G9CN74
G9CN81
G9CN82
G9CN85
G9CN87
G9CN88
G9CN90
G9CN92
G9CNA8
G9CNB0
G9CNB6
G9CNB7
G9CNB8
G9CNB9
G9CNC3
G9CNC5
G9CNC9
G9CND2
G9CNE3
G9CNF1
G9CNG0
G9CNG3
G9CNG6
G9CNH3
G9CNI5
G9CNJ5
G9CNJ6
G9CNJ7
G9CNJ8
G9CNK0
G9CNK3
G9CNK9
G9CNL6
G9CNL7
G9CNM0
G9CNM3
G9CNN7
G9CNN8
G9CNP2
G9CNP4
G9CNQ5
G9CNQ9
G9CNR0
G9CNR2
G9CNR3
G9CNR7
G9CNS8
G9CNU5
G9CNU6
G9CNU8
G9CNV0
G9CNV2
G9CNV7
G9CNV8
G9CNV9
G9CNW8
G9CP24
G9CP39
G9CP45
G9CP48
G9CP79
G9CP86
G9CP89
I2ECV1
I2ECZ4
I2ECZ5
I2ED08
I3RJA9
I3RJD0
J9TGG3
J9TGI3
J9U0Q1
J9U0R3
J9U6U2
J9U6V5
J9UEQ9
J9UFJ0
J9UFP5
J9UGM6
K7QRQ0
K7QW50
K7QW54
L0BVM3
O33490
Q0Q2L6
Q0Q2L7
Q0Q2L8
Q0Q2L9
Q0Q2M0
Q0Q2M1
Q0Q2M5
Q0Q2M6
Q0Q2M7
Q0Q2N8
Q0Q2Q4
Q0Q2R3
Q0Q2S5
Q0Q2S6
Q0Q2S9
Q0Q2T4
Q0Q2T7
Q0Q2T8
Q0Q2U0
Q0Q2U7
Q0Q396
Q0Q397
Q0Q3A0
Q0Q3A1
Q0Q3A5
Q0Q3A8
Q0Q3A9
Q0Q3F5
Q0Q3F6
Q0Q3F7
Q0Q3F9
Q0Q3G0
Q0Q3G4
Q0Q3G7
Q0Q3H0
Q0Q3K2
Q0Q3S3
Q0Q3S4
Q0Q3S7
Q0Q3S8
Q0Q3S9
Q0Q3T2
Q0Q3T8
Q0Q3U0
U5TSV5
U5TSW8
U5TTB3
U5TTD8
U5TTE2
U5TTI0
U5TVV2
U5TVY6
U5TVZ5
U5TW14
X2FEV2
X2FGG9
X2FGK2
