## Supplementary Table S2 for "Computational Discovery of Core Protein–Targeted Therapeutics Against Ginger Wilt Pathogen *Ralstonia solanacearum*"

### Sheet: Legend
Supplementary Table 2. Results of Gene Ontology (GO) enrichment analysis. The table contains the results of Gene Ontology (GO) enrichment analysis. Three sheets correspond to Biological Process, Cellular Component, and Molecular Function. Within each sheet, enrichment results are shown under three genome presence thresholds (70%, 80%, and 90%), representing genes present in at least the indicated…

### Sheet: Biological Process
GO.ID	GO Term	Annotated	Significant	Expected	Classic Fisher
GO Enrichment (Cut-off: 70%)
GO:0044249	cellular biosynthetic process	1363	426	345.56	9.9e-14
GO:0009058	biosynthetic process	1388	432	351.89	1.1e-13
GO:0006412	translation	238	101	60.34	1e-09
GO:0043043	Peptide biosynthetic process	238	100	60.34	2.5e-09
GO:0006518	peptide metabolic process	239	100	60.59	3.3e-09
GO:1901135	carbohydrate derivative metabolic process	327	127	82.9	5.4e-09
GO:0009123	nucleoside monophosphate metabolic process	115	55	29.16	8.4e-08
GO:1901137	carbohydrate derivative biosynthetic process	258	102	65.41	8.4e-08
GO:0009142	nucleoside triphosphate biosynthetic process	54	31	13.69	4.2e-07
GO:0009161	ribonucleoside monophosphate metabolic process	103	49	26.11	5.5e-07
GO:0043604	amide biosynthetic process	316	117	80.11	5.8e-07
GO:0009199	ribonucleoside triphosphate metabolic process	61	33	15.47	1.1e-06
GO:0009141	nucleoside triphosphate metabolic process	69	36	17.49	1.2e-06
GO:0009201	ribonucleoside triphosphate biosynthetic process	51	29	12.93	1.3e-06
GO:0019693	ribose phosphate metabolic process	163	68	41.32	1.7e-06
GO:0009156	ribonucleoside monophosphate biosynthetic process	92	44	23.32	1.8e-06
GO:0009124	nucleoside monophosphate biosynthetic process	98	46	24.85	2e-06
GO:0043603	amide metabolic process	373	131	94.57	3.3e-06
GO:0006753	nucleoside phosphate metabolic process	230	88	58.31	4e-06
GO:0008610	lipid biosynthetic process	136	58	34.48	4.5e-06
GO:0019637	organophosphate metabolic process	334	119	84.68	4.7e-06
GO:0009259	ribonucleotide metabolic process	158	65	40.06	5.2e-06
GO:0046390	ribose phosphate biosynthetic process	138	58	34.99	7.8e-06
GO:0034404	nucleobase-containing small molecule biosynthetic process	85	40	21.55	8.8e-06
GO:0009119	ribonucleoside metabolic process	47	26	11.92	9.5e-06
GO:0009260	ribonucleotide biosynthetic process	137	57	34.73	1.4e-05
GO:0044255	cellular lipid metabolic process	134	56	33.97	1.4e-05
GO:1901293	nucleoside phosphate biosynthetic process	201	77	50.96	1.6e-05
GO:0170034	L-amino acid biosynthetic process	147	60	37.27	1.6e-05
GO:0170038	proteinogenic amino acid biosynthetic process	147	60	37.27	1.6e-05
GO:0055086	nucleobase-containing small molecule metabolic process	267	97	67.69	1.7e-05
GO:0090407	organophosphate biosynthetic process	296	105	75.04	2.4e-05
GO:0009144	Purine nucleoside triphosphate metabolic process	57	29	14.45	2.5e-05
GO:0009205	Purine ribonucleoside triphosphate metabolic process	57	29	14.45	2.5e-05
GO:0006629	lipid metabolic process	162	64	41.07	3e-05
GO:0072528	pyrimidine-containing compound biosynthetic process	39	22	9.89	3.1e-05
GO:0006796	Phosphate-containing compound metabolic process	405	136	102.68	3.2e-05
GO:0009126	purine nucleoside monophosphate metabolic process	83	38	21.04	3.3e-05
GO:0009167	Purine ribonucleoside monophosphate metabolic process	83	38	21.04	3.3e-05
GO:0009145	purine nucleoside triphosphate biosynthetic process	47	25	11.92	3.5e-05
GO:0009206	purine ribonucleoside triphosphate biosynthetic process	47	25	11.92	3.5e-05
GO:0044281	small molecule metabolic process	860	260	218.03	3.8e-05
GO:0044283	small molecule biosynthetic process	460	151	116.62	4.2e-05
GO:0006793	phosphorus metabolic process	407	136	103.19	4.3e-05
GO:0006520	amino acid metabolic process	362	123	91.78	4.6e-05
GO:0009117	nucleotide metabolic process	213	79	54	4.9e-05
GO:0044238	primary metabolic process	1707	473	432.77	5.1e-05
GO:0019752	carboxylic acid metabolic process	560	178	141.97	6.1e-05
GO:0046034	ATP metabolic process	54	27	13.69	7.2e-05
GO:0010467	gene expression	576	182	146.03	7.2e-05
GO:0009059	macromolecule biosynthetic process	699	215	177.22	8.5e-05
GO:0009218	pyrimidine ribonucleotide metabolic process	26	16	6.59	9.4e-05
GO:0009220	pyrimidine ribonucleotide biosynthetic process	26	16	6.59	9.4e-05
GO:0046131	pyrimidine ribonucleoside metabolic process	26	16	6.59	9.4e-05
GO:0046132	pyrimidine ribonucleoside biosynthetic process	26	16	6.59	9.4e-05
GO:0046134	pyrimidine nucleoside biosynthetic process	26	16	6.59	9.4e-05
GO:0006754	ATP biosynthetic process	44	23	11.16	0.0001
GO:0042455	ribonucleoside biosynthetic process	44	23	11.16	0.0001
GO:0009127	purine nucleoside monophosphate biosynthetic process	72	33	18.25	0.00011
GO:0009168	purine ribonucleoside monophosphate biosynthetic process	72	33	18.25	0.00011
GO:1901607	Alpha-amino acid biosynthetic process	178	67	45.13	0.00012
GO:0009116	nucleoside metabolic process	58	28	14.7	0.00012
GO:1901657	glycosyl compound metabolic process	58	28	14.7	0.00012
GO:0009987	cellular process	2245	595	569.17	0.00012
GO:0006220	pyrimidine nucleotide metabolic process	34	19	8.62	0.00013
GO:0006221	pyrimidine nucleotide biosynthetic process	34	19	8.62	0.00013
GO:0009165	nucleotide biosynthetic process	184	68	46.65	0.0002
GO:0044237	cellular metabolic process	1906	517	483.22	0.0002
GO:0043436	oxoacid metabolic process	571	178	144.76	0.00021
GO:0008152	metabolic process	2151	573	545.34	0.00025
GO:0016310	phosphorylation	121	48	30.68	0.00027
GO:0009064	glutamine family amino acid metabolic process	78	34	19.78	0.00028
GO:0008652	amino acid biosynthetic process	204	73	51.72	0.00036
GO:0009163	nucleoside biosynthetic process	47	23	11.92	0.00037
GO:1901659	glycosyl compound biosynthetic process	47	23	11.92	0.00037
GO:0006573	valine metabolic process	8	7	2.03	0.00041
GO:0009099	L-valine biosynthetic process	8	7	2.03	0.00041
GO:0009132	nucleoside diphosphate metabolic process	39	20	9.89	0.00041
GO:1901605	alpha-amino acid metabolic process	263	90	66.68	0.00044
GO:0009148	pyrimidine nucleoside triphosphate biosynthetic process	10	8	2.54	0.00045
GO:0016053	organic acid biosynthetic process	333	110	84.42	0.00046
GO:0046394	carboxylic acid biosynthetic process	333	110	84.42	0.00046
GO:0170033	L-amino acid metabolic process	260	89	65.92	0.00047
GO:0170039	proteinogenic amino acid metabolic process	260	89	65.92	0.00047
GO:0006090	pyruvate metabolic process	48	23	12.17	0.00055
GO:0009084	glutamine family amino acid biosynthetic process	37	19	9.38	0.00056
GO:0034655	nucleobase-containing compound catabolic process	51	24	12.93	0.00058
GO:0009150	purine ribonucleotide metabolic process	135	51	34.23	0.00071
GO:0072527	pyrimidine-containing compound metabolic process	46	22	11.66	0.00074
GO Enrichment (Cut-off: 80%)
GO:0044249	cellular biosynthetic process	1363	426	345.56	9.9e-14
GO:0009058	biosynthetic process	1388	432	351.89	1.1e-13
GO:0006412	translation	238	101	60.34	1e-09
GO:0043043	Peptide biosynthetic process	238	100	60.34	2.5e-09
GO:0006518	peptide metabolic process	239	100	60.59	3.3e-09
GO:1901135	carbohydrate derivative metabolic process	327	127	82.9	5.4e-09
GO:0009123	nucleoside monophosphate metabolic process	115	55	29.16	8.4e-08
GO:1901137	carbohydrate derivative biosynthetic process	258	102	65.41	8.4e-08
GO:0009142	nucleoside triphosphate biosynthetic process	54	31	13.69	4.2e-07
GO:0009161	ribonucleoside monophosphate metabolic process	103	49	26.11	5.5e-07
GO:0043604	amide biosynthetic process	316	117	80.11	5.8e-07
GO:0009199	ribonucleoside triphosphate metabolic process	61	33	15.47	1.1e-06
GO:0009141	nucleoside triphosphate metabolic process	69	36	17.49	1.2e-06
GO:0009201	ribonucleoside triphosphate biosynthetic process	51	29	12.93	1.3e-06
GO:0019693	ribose phosphate metabolic process	163	68	41.32	1.7e-06
GO:0009156	ribonucleoside monophosphate biosynthetic process	92	44	23.32	1.8e-06
GO:0009124	nucleoside monophosphate biosynthetic process	98	46	24.85	2e-06
GO:0043603	amide metabolic process	373	131	94.57	3.3e-06
GO:0006753	nucleoside phosphate metabolic process	230	88	58.31	4e-06
GO:0008610	lipid biosynthetic process	136	58	34.48	4.5e-06
GO:0019637	organophosphate metabolic process	334	119	84.68	4.7e-06
GO:0009259	ribonucleotide metabolic process	158	65	40.06	5.2e-06
GO:0046390	ribose phosphate biosynthetic process	138	58	34.99	7.8e-06
GO:0034404	nucleobase-containing small molecule biosynthetic process	85	40	21.55	8.8e-06
GO:0009119	ribonucleoside metabolic process	47	26	11.92	9.5e-06
GO:0009260	ribonucleotide biosynthetic process	137	57	34.73	1.4e-05
GO:0044255	cellular lipid metabolic process	134	56	33.97	1.4e-05
GO:1901293	nucleoside phosphate biosynthetic process	201	77	50.96	1.6e-05
GO:0170034	L-amino acid biosynthetic process	147	60	37.27	1.6e-05
GO:0170038	proteinogenic amino acid biosynthetic process	147	60	37.27	1.6e-05
GO:0055086	nucleobase-containing small molecule metabolic process	267	97	67.69	1.7e-05
GO:0090407	organophosphate biosynthetic process	296	105	75.04	2.4e-05
GO:0009144	Purine nucleoside triphosphate metabolic process	57	29	14.45	2.5e-05
GO:0009205	Purine ribonucleoside triphosphate metabolic process	57	29	14.45	2.5e-05
GO:0006629	lipid metabolic process	162	64	41.07	3e-05
GO:0072528	pyrimidine-containing compound biosynthetic process	39	22	9.89	3.1e-05
GO:0006796	Phosphate-containing compound metabolic process	405	136	102.68	3.2e-05
GO:0009126	purine nucleoside monophosphate metabolic process	83	38	21.04	3.3e-05
GO:0009167	Purine ribonucleoside monophosphate metabolic process	83	38	21.04	3.3e-05
GO:0009145	purine nucleoside triphosphate biosynthetic process	47	25	11.92	3.5e-05
GO:0009206	purine ribonucleoside triphosphate biosynthetic process	47	25	11.92	3.5e-05
GO:0044281	small molecule metabolic process	860	260	218.03	3.8e-05
GO:0044283	small molecule biosynthetic process	460	151	116.62	4.2e-05
GO:0006793	phosphorus metabolic process	407	136	103.19	4.3e-05
GO:0006520	amino acid metabolic process	362	123	91.78	4.6e-05
GO:0009117	nucleotide metabolic process	213	79	54	4.9e-05
GO:0044238	primary metabolic process	1707	473	432.77	5.1e-05
GO:0019752	carboxylic acid metabolic process	560	178	141.97	6.1e-05
GO:0046034	ATP metabolic process	54	27	13.69	7.2e-05
GO:0010467	gene expression	576	182	146.03	7.2e-05
GO:0009059	macromolecule biosynthetic process	699	215	177.22	8.5e-05
GO:0009218	pyrimidine ribonucleotide metabolic process	26	16	6.59	9.4e-05
GO:0009220	pyrimidine ribonucleotide biosynthetic process	26	16	6.59	9.4e-05
GO:0046131	pyrimidine ribonucleoside metabolic process	26	16	6.59	9.4e-05
GO:0046132	pyrimidine ribonucleoside biosynthetic process	26	16	6.59	9.4e-05
GO:0046134	pyrimidine nucleoside biosynthetic process	26	16	6.59	9.4e-05
GO:0006754	ATP biosynthetic process	44	23	11.16	0.0001
GO:0042455	ribonucleoside biosynthetic process	44	23	11.16	0.0001
GO:0009127	purine nucleoside monophosphate biosynthetic process	72	33	18.25	0.00011
GO:0009168	purine ribonucleoside monophosphate biosynthetic process	72	33	18.25	0.00011
GO:1901607	Alpha-amino acid biosynthetic process	178	67	45.13	0.00012
GO:0009116	nucleoside metabolic process	58	28	14.7	0.00012
GO:1901657	glycosyl compound metabolic process	58	28	14.7	0.00012
GO:0009987	cellular process	2245	595	569.17	0.00012
GO:0006220	pyrimidine nucleotide metabolic process	34	19	8.62	0.00013
GO:0006221	pyrimidine nucleotide biosynthetic process	34	19	8.62	0.00013
GO:0009165	nucleotide biosynthetic process	184	68	46.65	0.0002
GO:0044237	cellular metabolic process	1906	517	483.22	0.0002
GO:0043436	oxoacid metabolic process	571	178	144.76	0.00021
GO:0008152	metabolic process	2151	573	545.34	0.00025
GO:0016310	phosphorylation	121	48	30.68	0.00027
GO:0009064	glutamine family amino acid metabolic process	78	34	19.78	0.00028
GO:0008652	amino acid biosynthetic process	204	73	51.72	0.00036
GO:0009163	nucleoside biosynthetic process	47	23	11.92	0.00037
GO:1901659	glycosyl compound biosynthetic process	47	23	11.92	0.00037
GO:0006573	valine metabolic process	8	7	2.03	0.00041
GO:0009099	L-valine biosynthetic process	8	7	2.03	0.00041
GO:0009132	nucleoside diphosphate metabolic process	39	20	9.89	0.00041
GO:1901605	alpha-amino acid metabolic process	263	90	66.68	0.00044
GO:0009148	pyrimidine nucleoside triphosphate biosynthetic process	10	8	2.54	0.00045
GO:0016053	organic acid biosynthetic process	333	110	84.42	0.00046
GO:0046394	carboxylic acid biosynthetic process	333	110	84.42	0.00046
GO:0170033	L-amino acid metabolic process	260	89	65.92	0.00047
GO:0170039	proteinogenic amino acid metabolic process	260	89	65.92	0.00047
GO:0006090	pyruvate metabolic process	48	23	12.17	0.00055
GO:0009084	glutamine family amino acid biosynthetic process	37	19	9.38	0.00056
GO:0034655	nucleobase-containing compound catabolic process	51	24	12.93	0.00058
GO:0009150	purine ribonucleotide metabolic process	135	51	34.23	0.00071
GO:0072527	pyrimidine-containing compound metabolic process	46	22	11.66	0.00074
GO Enrichment (Cut-off: 90%)
GO:0044249	obsolete cellular biosynthetic process	1363	411	331.67	9.8e-14
GO:0009058	biosynthetic process	1388	416	337.75	1.8e-13
GO:0006412	translation	238	99	57.91	4.8e-10
GO:0043043	Peptide biosynthetic process	238	98	57.91	1.2e-09
GO:0006518	peptide metabolic process	239	98	58.16	1.5e-09
GO:1901135	carbohydrate derivative metabolic process	327	123	79.57	6.2e-09
GO:1901137	carbohydrate derivative biosynthetic process	258	98	62.78	1.7e-07
GO:0043604	amide biosynthetic process	316	115	76.89	1.9e-07
GO:0009142	nucleoside triphosphate biosynthetic process	54	30	13.14	6.6e-07
GO:0008610	lipid biosynthetic process	136	58	33.09	1.1e-06
GO:0009123	nucleoside monophosphate metabolic process	115	51	27.98	1.2e-06
GO:0009141	nucleoside triphosphate metabolic process	69	35	16.79	1.4e-06
GO:0009199	ribonucleoside triphosphate metabolic process	61	32	14.84	1.5e-06
GO:0009201	ribonucleoside triphosphate biosynthetic process	51	28	12.41	2.2e-06
GO:0043603	amide metabolic process	373	127	90.77	2.9e-06
GO:0044255	cellular lipid metabolic process	134	56	32.61	3.6e-06
GO:0019637	organophosphate metabolic process	334	115	81.28	5.3e-06
GO:0006629	lipid metabolic process	162	64	39.42	6.9e-06
GO:0009161	ribonucleoside monophosphate metabolic process	103	45	25.06	8.5e-06
GO:0019693	ribose phosphate metabolic process	163	64	39.66	8.8e-06
GO:0006753	nucleoside phosphate metabolic process	230	84	55.97	9.8e-06
GO:0009119	ribonucleoside metabolic process	47	25	11.44	1.6e-05
GO:0009059	macromolecule biosynthetic process	699	211	170.09	1.9e-05
GO:0044238	primary metabolic process	1707	457	415.38	2.2e-05
GO:0034404	nucleobase-containing small molecule biosynthetic process	85	38	20.68	2.3e-05
GO:0010467	gene expression	576	178	140.16	2.6e-05
GO:0009259	ribonucleotide metabolic process	158	61	38.45	2.7e-05
GO:0009987	cellular process	2245	574	546.3	2.9e-05
GO:0055086	nucleobase-containing small molecule metabolic process	267	93	64.97	3e-05
GO:0009124	nucleoside monophosphate biosynthetic process	98	42	23.85	3e-05
GO:0009156	ribonucleoside monophosphate biosynthetic process	92	40	22.39	3.2e-05
GO:0090407	organophosphate biosynthetic process	296	101	72.03	3.5e-05
GO:0009144	Purine nucleoside triphosphate metabolic process	57	28	13.87	3.5e-05
GO:0009205	Purine ribonucleoside triphosphate metabolic process	57	28	13.87	3.5e-05
GO:0006796	Phosphate-containing compound metabolic process	405	131	98.55	4.1e-05
GO:0170034	L-amino acid biosynthetic process	147	57	35.77	4.4e-05
GO:0170038	proteinogenic amino acid biosynthetic process	147	57	35.77	4.4e-05
GO:1901293	nucleoside phosphate biosynthetic process	201	73	48.91	5e-05
GO:0046390	ribose phosphate biosynthetic process	138	54	33.58	5.2e-05
GO:0006793	phosphorus metabolic process	407	131	99.04	5.4e-05
GO:0009145	purine nucleoside triphosphate biosynthetic process	47	24	11.44	5.8e-05
GO:0009206	purine ribonucleoside triphosphate biosynthetic process	47	24	11.44	5.8e-05
GO:0072528	pyrimidine-containing compound biosynthetic process	39	21	9.49	6.2e-05
GO:0009260	ribonucleotide biosynthetic process	137	53	33.34	8.8e-05
GO:0046034	ATP metabolic process	54	26	13.14	0.0001
GO:0044281	small molecule metabolic process	860	248	209.27	0.00011
GO:0009117	nucleotide metabolic process	213	75	51.83	0.00013
GO:0044237	cellular metabolic process	1906	498	463.8	0.00014
GO:0009116	nucleoside metabolic process	58	27	14.11	0.00016
GO:1901657	glycosyl compound metabolic process	58	27	14.11	0.00016
GO:0044283	small molecule biosynthetic process	460	143	111.94	0.00016
GO:0006754	ATP biosynthetic process	44	22	10.71	0.00018
GO:0042455	ribonucleoside biosynthetic process	44	22	10.71	0.00018
GO:0019752	carboxylic acid metabolic process	560	169	136.27	0.0002
GO:0009126	purine nucleoside monophosphate metabolic process	83	35	20.2	0.00021
GO:0009167	Purine ribonucleoside monophosphate metabolic process	83	35	20.2	0.00021
GO:1901607	Alpha-amino acid biosynthetic process	178	64	43.31	0.00021
GO:0009218	pyrimidine ribonucleotide metabolic process	26	15	6.33	0.00026
GO:0009220	pyrimidine ribonucleotide biosynthetic process	26	15	6.33	0.00026
GO:0046131	pyrimidine ribonucleoside metabolic process	26	15	6.33	0.00026
GO:0046132	pyrimidine ribonucleoside biosynthetic process	26	15	6.33	0.00026
GO:0046134	pyrimidine nucleoside biosynthetic process	26	15	6.33	0.00026
GO:0006220	pyrimidine nucleotide metabolic process	34	18	8.27	0.00028
GO:0006221	pyrimidine nucleotide biosynthetic process	34	18	8.27	0.00028
GO:0006573	Valine metabolic process	8	7	1.95	0.00031
GO:0009099	L-valine biosynthetic process	8	7	1.95	0.00031
GO:0006520	amino acid metabolic process	362	115	88.09	0.00032
GO:0009148	pyrimidine nucleoside triphosphate biosynthetic process	10	8	2.43	0.00033
GO:0008152	metabolic process	2151	550	523.42	0.00035
GO:0009163	nucleoside biosynthetic process	47	22	11.44	0.00059
GO:1901659	glycosyl compound biosynthetic process	47	22	11.44	0.00059
GO:1903509	liposaccharide metabolic process	53	24	12.9	0.00061
GO:0009165	nucleotide biosynthetic process	184	64	44.77	0.00061
GO:0043436	oxoacid metabolic process	571	169	138.95	0.00063
GO:0009132	nucleoside diphosphate metabolic process	39	19	9.49	0.00075
GO:0009127	purine nucleoside monophosphate biosynthetic process	72	30	17.52	0.00076
GO:0009168	purine ribonucleoside monophosphate biosynthetic process	72	30	17.52	0.00076
GO:0016053	organic acid biosynthetic process	333	105	81.03	0.00083
GO:0046394	carboxylic acid biosynthetic process	333	105	81.03	0.00083
GO:0006090	pyruvate metabolic process	48	22	11.68	0.00084
GO:0016310	phosphorylation	121	45	29.44	0.00084
GO:0034655	nucleobase-containing compound catabolic process	51	23	12.41	0.00085
GO:0008652	amino acid biosynthetic process	204	69	49.64	0.00092

### Sheet: Cellular Component
GO.ID	Term	Annotated	Significant	Expected	Classic Fisher
GO Enrichment (Cut-off: 70%)
GO:0005622	intracellular anatomical structure	1081	376	310.36	2.3e-13
GO:0005737	cytoplasm	1034	356	296.87	7.9e-11
GO:0005840	ribosome	91	53	26.13	1.4e-09
GO:0043229	intracellular organelle	166	81	47.66	6.7e-09
GO:1990904	ribonucleoprotein complex	102	56	29.28	9.7e-09
GO:0043232	intracellular non-membrane-bounded organelle	120	63	34.45	1.1e-08
GO:0043226	organelle	197	91	56.56	2.2e-08
GO:0043228	non-membrane-bounded organelle	151	73	43.35	7e-08
GO:0110165	cellular anatomical entity	1660	496	476.6	7.6e-08
GO:0044391	ribosomal subunit	16	14	4.59	1.5e-06
GO:0015934	large ribosomal subunit	8	7	2.3	0.00094
GO:0015935	small ribosomal subunit	8	7	2.3	0.00094
GO Enrichment (Cut-off: 80%)
GO:0005622	intracellular anatomical structure	1081	371	304.17	5.7e-14
GO:0005737	cytoplasm	1034	353	290.94	6.6e-12
GO:0005840	ribosome	91	53	25.61	6.2e-10
GO:1990904	ribonucleoprotein complex	102	56	28.7	4.2e-09
GO:0043232	intracellular non-membrane-bounded organelle	120	63	33.77	4.6e-09
GO:0043229	intracellular organelle	166	80	46.71	6.1e-09
GO:0043226	organelle	197	90	55.43	1.7e-08
GO:0043228	non-membrane-bounded organelle	151	73	42.49	2.7e-08
GO:0110165	cellular anatomical entity	1660	486	467.08	1.3e-07
GO:0044391	ribosomal subunit	16	14	4.5	1.1e-06
GO:0015934	large ribosomal subunit	8	7	2.25	0.00082
GO:0015935	small ribosomal subunit	8	7	2.25	0.00082
GO Enrichment (Cut-off: 90%)
GO:0005622	intracellular anatomical structure	1081	356	290.54	7.7e-14
GO:0005737	cytoplasm	1034	338	277.91	1.5e-11
GO:0005840	ribosome	91	53	24.46	9.1e-11
GO:0043229	intracellular organelle	166	80	44.62	5e-10
GO:0043232	intracellular non-membrane-bounded organelle	120	63	32.25	5.6e-10
GO:1990904	ribonucleoprotein complex	102	56	27.41	6.1e-10
GO:0043226	organelle	197	90	52.95	1.2e-09
GO:0043228	non-membrane-bounded organelle	151	73	40.58	2.8e-09
GO:0110165	cellular anatomical entity	1660	464	446.15	4.5e-07
GO:0044391	ribosomal subunit	16	14	4.3	6.1e-07
GO:0032991	protein-containing complex	292	102	78.48	0.00054
GO:0015934	large ribosomal subunit	8	7	2.15	0.0006
GO:0015935	small ribosomal subunit	8	7	2.15	0.0006

### Sheet: Molecular Function
GO.ID	Term	Annotated	Significant	Expected	Classic Fisher
GO Enrichment (Cut-off: 70%)
GO:0005198	structural molecule activity	98	59	25.58	3.7e-13
GO:0003735	structural constituent of ribosome	85	53	22.18	8.6e-13
GO:0019843	rRNA binding	69	35	18.01	8e-06
GO:0016836	hydro-lyase activity	55	28	14.35	6.1e-05
GO:0048038	quinone binding	25	16	6.52	6.9e-05
GO:0016651	oxidoreductase activity, acting on NAD(P)H	35	20	9.13	8.8e-05
GO:0015078	proton transmembrane transporter activity	33	19	8.61	0.00012
GO:0016835	carbon-oxygen lyase activity	76	33	19.84	0.00066
GO Enrichment (Cut-off: 80%)
GO:0005198	structural molecule activity	98	59	25.14	1.6e-13
GO:0003735	structural constituent of ribosome	85	53	21.81	4e-13
GO:0019843	rRNA binding	69	35	17.7	5.2e-06
GO:0048038	quinone binding	25	16	6.41	5.5e-05
GO:0016651	oxidoreductase activity, acting on NAD(P)H	35	20	8.98	6.7e-05
GO:0015078	proton transmembrane transporter activity	33	19	8.47	8.9e-05
GO:0016836	hydro-lyase activity	55	27	14.11	0.00013
GO Enrichment (Cut-off: 90%)
GO:0005198	structural molecule activity	98	59	24.15	2.2e-14
GO:0003735	structural constituent of ribosome	85	53	20.95	6.6e-14
GO:0019843	rRNA binding	69	35	17.01	1.9e-06
GO:0048038	quinone binding	25	16	6.16	3.2e-05
GO:0016651	oxidoreductase activity, acting on NAD(P)H	35	20	8.63	3.6e-05
GO:0015078	proton transmembrane transporter activity	33	19	8.13	4.9e-05
GO:0016836	hydro-lyase activity	55	26	13.56	0.00019
